# Quantifying negative selection in human 3’ UTRs uncovers constrained targets of RNA-binding proteins

**DOI:** 10.1101/2022.11.30.518628

**Authors:** Scott D. Findlay, Lindsay Romo, Christopher B. Burge

## Abstract

Many non-coding variants associated with phenotypes occur in 3’ untranslated regions (3’ UTRs) and may affect interactions with RNA-binding proteins (RBPs) to regulate post-transcriptional gene expression. However, identifying functional 3’ UTR variants has proven difficult. We used allele frequencies from the Genome Aggregation Database (gnomAD) to identify classes of 3’ UTR variants under strong negative selection in humans. We developed intergenic mutability-adjusted proportion singleton (iMAPS), a generalized measure related to MAPS, to quantify negative selection in non-coding regions. This approach, in conjunction with *in vitro* and *in vivo* binding data, identifies precise RBP binding sites, miRNA target sites, and polyadenylation signals (PASs) under strong selection. For each class of sites, we identified thousands of gnomAD variants under selection comparable to missense coding variants, and found that sites in core 3’ UTR regions upstream of the most-used PAS are under strongest selection. Together, this work improves our understanding of selection on human genes and validates approaches for interpreting genetic variants in human 3’ UTRs.
