## Supplementary Table 1: number of variants for "Quantifying negative selection in human 3’ UTRs uncovers constrained targets of RNA-binding proteins"

### Sheet: Sheet1
number of variants (n) for iMAPS analyses
ReP sites
minimum affinity	disrupting	preserving
0	4269	3927
0.01	3454	3301
0.05	2245	2236
0.1	1655	1637
0.2	953	943
0.3	524	475
Disrution of ReP sites and controls
minimum affinity	ReP	control
0	4269	5283
0.01	3454	4336
0.05	2245	2828
0.1	1655	1984
0.2	953	1067
0.3	524	503
Disruption of ReP sites by cell lines detected
minimum affinity	both	one
0	281	1694
0.01	154	1207
0.05	74	747
0.1	57	520
0.2	32	282
0.3	22	179
Disruption of ReP sites at conserved positions
minimum affinity	disrupting	preserving
0	893	804
0.01	822	759
0.05	704	610
0.1	605	487
0.2	400	304
0.3	209	144
Pumilio binding site creation
minimum affinity	core	variable
0	948357	2209684
0.05	25748	55479
0.1	11438	25134
0.15	6959	15567
0.2	4652	10661
0.25	2701	5678
0.3	1476	3129
0.35	820	1773
